# A chromosome-level genome for the nudibranch gastropod *Berghia stephanieae* helps parse clade-specific gene expression in novel and conserved phenotypes

**DOI:** 10.1101/2023.08.04.552006

**Authors:** Jessica A. Goodheart, Robin A. Rio, Neville F. Taraporevala, Rose A. Fiorenza, Seth R. Barnes, Kevin Morrill, Mark Allan C. Jacob, Carl Whitesel, Park Masterson, Grant O. Batzel, Hereroa T. Johnston, M. Desmond Ramirez, Paul S. Katz, Deirdre C. Lyons

## Abstract

How novel phenotypes originate from conserved genes, processes, and tissues remains a major question in biology. Research that sets out to answer this question often focuses on the conserved genes and processes involved, an approach that explicitly excludes the impact of genetic elements that may be classified as clade-specific, even though many of these genes are known to be important for many novel, or clade-restricted, phenotypes. This is especially true for understudied phyla such as mollusks, where limited genomic and functional biology resources for members of this phylum has long hindered assessments of genetic homology and function. To address this gap, we constructed a chromosome-level genome for the gastropod *Berghia stephanieae* (Valdés, 2005) to investigate the expression of clade-specific genes across both novel and conserved tissue types in this species. The final assembled and filtered *Berghia* genome is comparable to other high quality mollusk genomes in terms of size (1.05 Gb) and number of predicted genes (24,960 genes), and is highly contiguous. The proportion of upregulated, clade-specific genes varied across tissues, but with no clear trend between the proportion of clade-specific genes and the novelty of the tissue. However, more complex tissue like the brain had the highest total number of upregulated, clade-specific genes, though the ratio of upregulated clade-specific genes to the total number of upregulated genes was low. Our results, when combined with previous research on the impact of novel genes on phenotypic evolution, highlight the fact that the complexity of the novel tissue or behavior, the type of novelty, and the developmental timing of evolutionary modifications will all influence how novel and conserved genes interact to generate diversity.
