## supplements version 2 for "A chromosome-level genome for the nudibranch gastropod *Berghia stephanieae* helps parse clade-specific gene expression in novel and conserved phenotypes": Additional_File_3_Table_S1.xlsx

### Sheet: Table_S1
Table S1. Genome summary statistics for various mollusk genomes available in NCBI and both versions of MolluscDB
Accession	Species	Group	Assembled Genome Size (bases)	N50 (bases)	log(N50)	BUSCO completeness
JAWQJI000000000	Berghia stephanieae	Berghia	1047485581	85598909	7.93247	0.933
GCA_000002075.2	Aplysia californica	other Heterobranchia	927310431	917541	5.96263	0.933
GCA_002072015.1	Radix auricularia	other Heterobranchia	909764068	578730	5.76248	0.963
GCA_003991915.1	Elysia chlorotica	other Heterobranchia	557480303	441954	5.64538	0.949
GCA_009760885.1	Achatina immaculata	other Heterobranchia	1653153977	56367627	7.75103	0.964
GCA_009866985.1	Limacina bulimoides	other Heterobranchia	2901939372	893	2.95085	0.281
GCA_014155875.1	Cepaea nemoralis	other Heterobranchia	3490924927	333110	5.52259	0.939
GCA_019648995.1	Plakobranchus ocellatus	other Heterobranchia	927888823	1453842	6.16252	0.949
GCA_019649035.1	Elysia marginata	other Heterobranchia	790322091	225654	5.35344	0.89
GCA_020796225.1	Arion vulgaris	other Heterobranchia	1541026261	64342731	7.8085	0.943
GCA_021533235.1	Biomphalaria straminea	other Heterobranchia	1004745081	25272813	7.40265	0.885
GCA_021962125.1	Bulinus truncatus	other Heterobranchia	1221776979	4956851	6.69521	0.965
GCA_031471215.1	Gastropteron pacificum	other Heterobranchia	549124366	2641	3.42177	0.49
GCA_031762815.1	Tylodina fungina	other Heterobranchia	674588215	2213	3.34498	0.145
GCA_031833985.1	Ancula gibbosa	other Heterobranchia	638039246	1808	3.2572	0.225
GCA_032273245.1	Phyllaplysia taylori	other Heterobranchia	806246940	3922	3.59351	0.481
GCA_032357075.1	Ariolimax columbianus	other Heterobranchia	1538428043	3903	3.5914	0.148
GCA_032362185.1	Arion rufus	other Heterobranchia	1081573424	2619	3.41814	0.193
GCA_032362205.1	Clione limacina	other Heterobranchia	1262273510	3463	3.53945	0.247
GCA_032433765.1	Megaustenia siamemsis	other Heterobranchia	2591266008	84301762	7.92584	0.834
GCA_905116865.2	Candidula unifasciata	other Heterobranchia	1356663438	398520	5.60045	0.953
GCA_944989445.1	Ampullaceana balthica	other Heterobranchia	1105887359	816280	5.91184	0.967
GCA_949126835.1	Anisus vortex	other Heterobranchia	869544677	45417137	7.65722	0.972
GCF_947242115.1	Biomphalaria glabrata	other Heterobranchia	850620091	48536009	7.68606	0.954
GCA_025762795.1	Goniobranchus coi	other Nudibranchia	677083788	1643	3.21564	0.067
GCA_025770095.1	Goniobranchus kuniei	other Nudibranchia	1190951304	2743	3.43823	0.172
GCA_028565895.1	Goniobranchus geometricus	other Nudibranchia	907216199	2471	3.39287	0.208
GCA_028565935.1	Goniobranchus fidelis	other Nudibranchia	929280104	2040	3.30963	0.122
GCA_028566475.1	Goniobranchus leopardus	other Nudibranchia	432546281	1177	3.07078	0.033
GCA_028571245.1	Chromodoris orientalis	other Nudibranchia	727712454	1798	3.25479	0.089
GCA_030265205.1	Dirona pellucida	other Nudibranchia	562136326	2554	3.40722	0.486
GCA_030265255.1	Tritonia festiva	other Nudibranchia	908035819	1452	3.16197	0.175
GCA_030265355.1	Tritonia tetraquetra	other Nudibranchia	740546519	3514	3.5458	0.451
GCA_031471375.1	Hermissenda crassicornis	other Nudibranchia	482625898	1642	3.21537	0.223
GCA_031471865.1	Melibe leonina	other Nudibranchia	565344392	3633	3.56027	0.519
GCA_031762655.1	Doris verrucosa	other Nudibranchia	601029023	2285	3.35889	0.2
GCA_031762895.1	Corambe burchi	other Nudibranchia	805281813	2466	3.39199	0.257
GCA_031763155.1	Dirona albolineata	other Nudibranchia	522790490	3353	3.52543	0.519
GCA_031833965.1	Scyllaea pelagica	other Nudibranchia	646912406	2541	3.405	0.261
GCA_031834005.1	Dendronotus venustus	other Nudibranchia	680167874	1977	3.29601	0.678
GCA_032358575.1	Dendronotus rufus	other Nudibranchia	466668337	2438	3.38703	0.464
GCA_032466315.1	Aeolidia papillosa	other Nudibranchia	166752208	273	2.43616	0.043
GCA_032466395.1	Aegires albopunctatus	other Nudibranchia	684506045	3853	3.5858	0.425
GCA_000327385.1	Lottia gigantea	other Gastropoda	359505668	1870055	6.27185	0.97
GCA_001262575.1	Conus tribblei	other Gastropoda	2160493082	2681	3.4283	0.293
GCA_003918875.1	Haliotis rubra	other Gastropoda	1378282171	1227833	6.08914	0.952
GCA_004193615.1	Conus consors	other Gastropoda	2049318684	1128	3.05231	0.446
GCA_004794325.1	Pomacea maculata	other Gastropoda	432264763	375864	5.57503	0.953
GCA_004794575.1	Lanistes nyassanus	other Gastropoda	507389202	317839	5.50221	0.936
GCA_008038995.1	Haliotis laevigata	other Gastropoda	1762655385	81233	4.90973	0.804
GCA_009936545.3	Anentome helena	other Gastropoda	331994715	746	2.87274	0.068
GCA_011634625.1	Babylonia areolata	other Gastropoda	1108395005	6321	3.80079	0.45
GCA_012295275.1	Chrysomallon squamiferum	other Gastropoda	404610835	30197426	7.47997	0.972
GCA_016106625.1	Dracogyra subfuscus	other Gastropoda	1161245404	5907	3.77137	0.479
GCA_016801955.1	Conus betulinus	other Gastropoda	3429626206	232489	5.3664	0.897
GCA_018398815.1	Conus ventricosus	other Gastropoda	3592060885	93519712	7.9709	0.755
GCA_022045235.1	Haliotis cracherodii	other Gastropoda	1182252637	60096789	7.77885	0.974
GCA_023055435.1	Haliotis rufescens	other Gastropoda	1334454214	45695856	7.65988	0.973
GCA_028565955.2	Melanoides tuberculata	other Gastropoda	970667096	1061	3.02572	0.137
GCA_028751875.1	Rapana venosa	other Gastropoda	2300182741	64632560	7.81045	0.822
GCA_028829895.1	Sinotaia purificata	other Gastropoda	984328742	141970838	8.1522	0.951
GCA_029955415.1	Lottia scabra	other Gastropoda	414091288	17311013	7.23832	0.964
GCA_030562195.1	Nipponacmea schrenckii	other Gastropoda	418103701	37710995	7.57647	0.967
GCA_030674155.1	Stramonita haemastoma	other Gastropoda	2236578135	58439225	7.7667	0.821
GCA_030674185.1	Monoplex corrugatus	other Gastropoda	3075538138	86788771	7.93846	0.844
GCA_031471655.1	Diodora aspera	other Gastropoda	782408230	3970	3.59879	0.204
GCA_032273805.1	Melanodrymia brightae	other Gastropoda	335313851	3371	3.52776	0.248
GCA_032274625.1	Depressigyra globulus	other Gastropoda	844640506	1760	3.24551	0.192
GCA_032355325.1	Clypeosectus delectus	other Gastropoda	402869688	3029	3.4813	0.304
GCA_032355345.1	Lepetodrilus pustulosus	other Gastropoda	454351774	3652	3.56253	0.326
GCA_032355525.1	Pachydermia laevis	other Gastropoda	556785484	1482	3.17085	0.151
GCA_032355785.1	Symmetromphalus regularis	other Gastropoda	626310314	6907	3.83929	0.534
GCA_032355825.1	Melanodrymia aurantiaca	other Gastropoda	420049349	3869	3.5876	0.351
GCA_032361085.1	Calliostoma canaliculatum	other Gastropoda	1181238711	2631	3.42012	0.148
GCA_032361185.1	Lepetodrilus ovalis	other Gastropoda	580611032	4139	3.6169	0.417
GCA_032361205.1	Pseudorimula midatlantica	other Gastropoda	423420936	2903	3.46285	0.309
GCA_032361225.1	Lepetodrilus schrolli	other Gastropoda	425238333	10385	4.01641	0.605
GCA_032361305.1	Lepetodrilus cristatus	other Gastropoda	423420936	2903	3.46285	0.309
GCA_032361325.1	Lepetodrilus fucensis	other Gastropoda	489968333	5255	3.72057	0.535
GCA_032361425.1	Peltospira smaragdina	other Gastropoda	382629875	2775	3.44326	0.398
GCA_032361465.1	Lepetodrilus tevnianus	other Gastropoda	418128908	3259	3.51308	0.337
GCA_032361585.1	Peltospira operculata	other Gastropoda	480995166	1617	3.20871	0.224
GCA_032361785.1	Lepetodrilus galriftensis	other Gastropoda	520028133	4442	3.64758	0.492
GCA_032362005.1	Nodopelta heminoda	other Gastropoda	447006627	1780	3.25042	0.251
GCA_032362125.1	Anatoma sagamiana	other Gastropoda	480995166	1617	3.20871	0.224
GCA_916613615.1	Steromphala cineraria	other Gastropoda	1270504078	70748747	7.84972	0.976
GCA_917208275.1	Patella pellucida	other Gastropoda	712072003	87163620	7.94034	0.975
GCA_921293015.1	Phorcus lineatus	other Gastropoda	957853961	49790511	7.69715	0.98
GCA_936450465.1	Gibbula magus	other Gastropoda	1470404880	80454948	7.90555	0.962
GCA_948474765.1	Patella depressa	other Gastropoda	683711263	77532951	7.88949	0.98
GCF_003073045.1	Pomacea canaliculata	other Gastropoda	440159624	31531291	7.49874	0.948
GCF_016097555.1	Gigantopelta aegis	other Gastropoda	1149605642	81591406	7.91164	0.961
GCF_932274485.2	Patella vulgata	other Gastropoda	695367781	87393929	7.94148	0.976
GCA_031216915.1	Pictodentalium vernedei	Scaphopoda	6018017311	580330342	8.76368	0.892
GCA_032622095.1	Siphonodentalium dalli	Scaphopoda	2226750531	264325503	8.42214	0.954
GCA_002022765.4	Crassostrea virginica	Bivalvia	684741128	75944018	7.88049	0.982
GCA_002080005.1	Gigantidas platifrons	Bivalvia	1658191953	343341	5.53573	0.927
GCA_002080025.1	Modiolus philippinarum	Bivalvia	2629556424	100161	5.0007	0.87
GCA_002113885.2	Mizuhopecten yessoensis	Bivalvia	987588634	803631	5.90506	0.969
GCA_002216045.1	Pinctada imbricata	Bivalvia	990984031	59032463	7.77109	0.846
GCA_003401595.1	Venustaconcha ellipsiformis	Bivalvia	1590012607	6657	3.82328	0.534
GCA_003671525.1	Saccostrea glomerata	Bivalvia	788100799	804232	5.90538	0.916
GCA_004382745.1	Argopecten irradians irradians	Bivalvia	835595382	1533165	6.18559	0.96
GCA_007657795.1	Dreissena rostriformis	Bivalvia	1241703712	131390	5.11856	0.749
GCA_007844125.1	Sinonovacula constricta	Bivalvia	1220848272	65929677	7.81908	0.849
GCA_012932295.1	Cyclina sinensis	Bivalvia	903119975	46470132	7.66717	0.927
GCA_014843695.1	Archivesica marissinica	Bivalvia	1544610695	74312544	7.87106	0.822
GCA_015776775.1	Crassostrea hongkongensis	Bivalvia	608622584	55855599	7.74707	0.986
GCA_016161895.1	Pinna nobilis	Bivalvia	586482770	7576	3.87944	0.401
GCA_016163765.1	Magallana hongkongensis	Bivalvia	757928205	72332161	7.85933	0.958
GCA_016617855.1	Megalonaias nervosa	Bivalvia	2365218322	50649	4.70457	0.715
GCA_016746295.1	Potamilus streckersoni	Bivalvia	1776755686	2051244	6.31202	0.95
GCA_017311375.1	Mytilus coruscus	Bivalvia	1566529938	99542347	7.99801	0.84
GCA_018327765.1	Perna viridis	Bivalvia	731874576	4106954	6.61352	0.973
GCA_019925275.1	Mytilus edulis	Bivalvia	1651313236	116503180	8.06634	0.852
GCA_020458035.1	Crassostrea ariakensis	Bivalvia	663145247	66336742	7.82175	0.99
GCA_021229015.1	Solen grandis	Bivalvia	1324491672	67678117	7.83045	0.754
GCA_021292105.1	Anadara kagoshimensis	Bivalvia	1115236308	60635260	7.78273	0.946
GCA_021869535.1	Mytilus californianus	Bivalvia	1651950171	117871512	8.07141	0.945
GCA_022818135.1	Saxidomus purpurata	Bivalvia	1161000147	52225674	7.71788	0.809
GCA_024699665.1	Ostrea denselamellosa	Bivalvia	635891909	13952798	7.14466	0.985
GCA_025267735.1	Mactra quadrangularis	Bivalvia	979316952	49304579	7.69289	0.945
GCA_025277285.1	Mytilus galloprovincialis	Bivalvia	1658655998	71952646	7.85705	0.827
GCA_027627225.1	Congeria kusceri	Bivalvia	1550116755	72441503	7.85999	0.852
GCA_028015205.1	Mytilisepta virgata	Bivalvia	1034479799	63395483	7.80206	0.934
GCA_028142955.1	Pinctada fucata	Bivalvia	930916280	66396765	7.82215	0.954
GCA_028554795.1	Sinohyriopsis cumingii	Bivalvia	3387447394	84386632	7.92627	0.906
GCA_028566455.1	Botula fusca	Bivalvia	1333706665	2171	3.33666	0.114
GCA_028566495.1	Lithophaga antillarum	Bivalvia	1419759205	2680	3.42813	0.106
GCA_028566555.1	Lithophaga nigra	Bivalvia	1492027032	2310	3.36361	0.095
GCA_029237695.1	Conchocele bisecta	Bivalvia	1904932765	106883709	8.02891	0.879
GCA_029339505.1	Unio delphinus	Bivalvia	2505958346	10919244	7.03819	0.965
GCA_029582155.1	Panopea generosa	Bivalvia	1474161289	73788920	7.86799	0.928
GCA_029721355.1	Tegillarca granosa	Bivalvia	915485251	45661362	7.65955	0.965
GCA_031471495.1	Clinocardium nuttallii	Bivalvia	869220304	4196	3.62284	0.136
GCA_031761405.1	Serripes groenlandicus	Bivalvia	1759664326	91689570	7.96232	0.834
GCA_032209605.1	Mactromeris polynyma	Bivalvia	792970777	19358185	7.28686	0.931
GCA_032357055.1	Geukensia granosissima	Bivalvia	1176168485	4985	3.69767	0.251
GCA_032358795.1	Nuttallia obscurata	Bivalvia	1291707517	3086	3.4894	0.258
GCA_032359355.1	Macoma nasuta	Bivalvia	1400738402	2427	3.38507	0.16
GCA_032359455.1	Chlamys rubida	Bivalvia	730677795	5975	3.77634	0.393
GCA_032359645.1	Pododesmus macrochisma	Bivalvia	766574093	5114	3.70876	0.343
GCA_032359765.1	Saxidomus gigantea	Bivalvia	921158569	3721	3.57066	0.349
GCA_032360845.1	Crassadoma gigantea	Bivalvia	902550592	2900	3.4624	0.27
GCA_903981925.1	Ostrea lurida	Bivalvia	1140787867	12947	4.11217	0.5
GCA_922989275.2	Gari tellinella	Bivalvia	1597633217	85279272	7.93084	0.948
GCA_943736015.1	Tridacna crocea	Bivalvia	1048985018	60802674	7.78392	0.924
GCA_944474755.1	Limnoperna fortunei	Bivalvia	1335578634	97051362	7.987	0.956
GCA_945859785.2	Tridacna gigas	Bivalvia	1175968439	68447427	7.83536	0.936
GCA_946811185.1	Hippopus hippopus	Bivalvia	1068512719	63014760	7.79944	0.934
GCA_946902895.1	Fragum fragum	Bivalvia	1153092446	63927008	7.80568	0.932
GCA_947247005.1	Spisula solida	Bivalvia	932108243	52695421	7.72177	0.937
GCA_947623455.1	Mimachlamys varia	Bivalvia	975381475	50749371	7.70543	0.985
GCA_947846245.1	Cerastoderma edule	Bivalvia	755475726	39684391	7.59862	0.931
GCA_948146395.1	Fragum whitleyi	Bivalvia	1224670972	69779563	7.84373	0.922
GCA_963210305.1	Tridacna derasa	Bivalvia	1060251317	63680613	7.80401	0.93
GCA_963383655.1	Bathymodiolus septemdierum	Bivalvia	1428164251	99657287	7.99851	0.967
GCF_020536995.1	Dreissena polymorpha	Bivalvia	1797942340	117515028	8.07009	0.846
GCF_021730395.1	Mercenaria mercenaria	Bivalvia	1858218093	82914371	7.91863	0.852
GCF_025612915.1	Crassostrea angulata	Bivalvia	624273838	60476782	7.78159	0.986
GCF_026914265.1	Mya arenaria	Bivalvia	1216086238	71556252	7.85465	0.937
GCF_902652985.1	Pecten maximus	Bivalvia	918306378	44824366	7.65151	0.971
GCF_902806645.1	Crassostrea gigas	Bivalvia	647887097	58462999	7.76688	0.984
GCF_947568905.1	Ostrea edulis	Bivalvia	894786893	94306699	7.97454	0.991
GCA_006491835.1	Architeuthis dux	Cephalopoda	2693618964	4852590	6.68597	0.897
GCA_015501135.1	Hapalochlaena maculosa	Cephalopoda	4009598772	931835	5.96934	0.854
GCA_023376005.1	Doryteuthis pealeii	Cephalopoda	4598001602	107400528	8.03101	0.873
GCA_024364805.1	Euprymna scolopes	Cephalopoda	5116329061	120303996	8.08028	0.792
GCA_026873925.1	Amphioctopus burryi	Cephalopoda	1031232840	3795778	6.5793	0.086
GCA_027122395.1	Muusoctopus eicomar	Cephalopoda	344064830	732	2.86451	0.042
GCA_027122495.1	Muusoctopus longibrachus	Cephalopoda	1067355155	2244	3.35102	0.227
GCA_027122535.1	Octopus maya	Cephalopoda	2341750473	89813523	7.95334	0.747
GCA_027124095.1	Muusoctopus leioderma	Cephalopoda	1531747144	3814	3.58138	0.317
GCA_027564315.1	Enteroctopus dofleini	Cephalopoda	743946058	1386	3.14176	0.121
GCA_027564515.1	Octopus rubescens	Cephalopoda	2757134468	23148921	7.36453	0.667
GCA_027568975.1	Octopus mimus	Cephalopoda	2057065956	80823707	7.90754	0.371
GCA_027568995.1	Octopus americanus	Cephalopoda	2534512599	100565213	8.00245	0.544
GCA_029822975.1	Japetella diaphana	Cephalopoda	661078023	1134	3.05461	0.13
GCA_963457665.1	Thysanoteuthis rhombus	Cephalopoda	2735879045	60637448	7.78274	0.932
GCA_963556195.1	Sepiola atlantica	Cephalopoda	5586432960	122437953	8.08792	0.885
GCF_001194135.2	Octopus bimaculoides	Cephalopoda	2342534168	96881196	7.98624	0.946
GCF_006345805.1	Octopus sinensis	Cephalopoda	2719151902	105892736	8.02487	0.949
GCA_011762755.2	Epimenia babai	Aplacophora	537167073	5504	3.74068	0.43
GCA_025802215.1	Wirenia argentea	Aplacophora	528769856	2992	3.47596	0.185
GCA_016165875.1	Acanthopleura granulata	Polyplacophora	606536932	23921462	7.37879	0.958
GCA_030265115.1	Mopalia vespertina	Polyplacophora	676010105	7077	3.84985	0.37
GCA_030265315.1	Mopalia swanii	Polyplacophora	860836749	2400	3.38021	0.205
GCA_031471745.1	Cryptochiton stelleri	Polyplacophora	783734439	3175	3.50174	0.136
GCA_031763545.1	Mopalia muscosa	Polyplacophora	661939908	6999	3.84504	0.329
GCA_032360285.1	Lepidozona retiporosa	Polyplacophora	502844018	2286	3.35908	0.308
GCA_032466195.1	Katharina tunicata	Polyplacophora	684265396	7290	3.86273	0.541
