## supplements version 2 for "A chromosome-level genome for the nudibranch gastropod *Berghia stephanieae* helps parse clade-specific gene expression in novel and conserved phenotypes": Additional_File_4_Table_S2.xlsx

### Sheet: Sheet1
Table S2. RepeatModeler analysis for the Berghia stephanieae genome.
Category	Type	Number of Elements	Length Occupied (bp)	Percentage of Sequence
Retroelements		204933	54014008	5.16
	SINEs	17251	1753942	0.17
	Penelope	9522	2726192	0.26
	LINEs	180146	48023476	4.58
	CRE/SLACS	0	0	0
	L2/CR1/Rex	98626	23489586	2.24
	R1/LOA/Jockey	2230	920175	0.09
	R2/R4/NeSL	18134	4183768	0.4
	RTE/Bov-B	36219	11988222	1.14
	L1/CIN4	0	0	0
	LTR elements	7536	4236590	0.4
	BEL/Pao	386	384152	0.04
	Ty1/Copia	258	399159	0.04
	Gypsy/DIRS1	6892	3453279	0.33
	Retroviral	0	0	0
DNA transposons		91824	15755392	1.5
	hobo-Activator	10142	1790783	0.17
	Tc1-IS630-Pogo	19968	4791551	0.46
	En-Spm	0	0	0
	MuDR-IS905	0	0	0
	PiggyBac	3247	509014	0.05
	Tourist/Harbinger	0	0	0
	Other (Mirage, P-element, Transib)	25970	3071959	0.29
Rolling-circles	-	503	229700	0.02
Unclassified	-	1991187	287564488	27.45
Total interspersed repeats	-		357333888	34.11
Small RNA	-	16841	1391635	0.13
Satellites	-	6364	998671	0.1
Simple repeats	-	1204558	121713746	11.62
Low complexity	-	103563	7316572	0.7
