## supplements version 2 for "A chromosome-level genome for the nudibranch gastropod *Berghia stephanieae* helps parse clade-specific gene expression in novel and conserved phenotypes": Additional_File_5_Table_S3.xlsx

### Sheet: proteomes
Table S3. OrthoFinder cluster analysis statistics for each proteome.
Species	Database	Accession Number	Phylum	Class	Number of genes (proteins in proteome)	Number of genes in orthogroups	Number of unassigned genes	Percentage of genes in orthogroups	Percentage of unassigned genes	Number of orthogroups containing species	Percentage of orthogroups containing species	Number of species-specific orthogroups	Number of genes in species-specific orthogroups	Percentage of genes in species-specific orthogroups
Acanthochitona crinita	Sequence Read Archive	SRR5110525	Mollusca	Polyplacophora	64460	61525	2935	95.4	4.6	13536	12.1	1975	8450	13.1
Acanthopleura granulata	NCBI Genome	GCA_016165875.1	Mollusca	Polyplacophora	81691	40175	41516	49.2	50.8	13457	12.1	3609	14874	18.2
Acropora millepora	NCBI Genome	GCF_013753865.1	Cnidaria	-	41860	40836	1024	97.6	2.4	10521	9.4	1339	7469	17.8
Actinocyclus verrucosus	Sequence Read Archive	SRR12422341	Mollusca	Gastropoda	30468	27621	2847	90.7	9.3	8923	8	943	2949	9.7
Amphimedon queenslandica	NCBI Genome	GCF_000090795.1	Porifera	-	43615	39734	3881	91.1	8.9	9200	8.2	2071	13681	31.4
Aplysia californica	NCBI Genome	GCA_000002075.2	Mollusca	Gastropoda	19944	19238	706	96.5	3.5	10406	9.3	134	723	3.6
Architeuthis dux	gigadb.org	100676	Mollusca	Cephalopoda	33406	29878	3528	89.4	10.6	9771	8.8	434	2946	8.8
Archivesica marissinica	MolluscDB	de novo	Mollusca	Bivalvia	28949	26700	2249	92.2	7.8	9429	8.4	340	1322	4.6
Argopecten purpuratus	MolluscDB	v1.0	Mollusca	Bivalvia	26256	23930	2326	91.1	8.9	11580	10.4	112	376	1.4
Bathymodiolus platifrons	MolluscDB	v1.0	Mollusca	Bivalvia	36549	35652	897	97.5	2.5	11942	10.7	835	3127	8.6
Berghia stephanieae	NCBI Genome	JAWQJI000000000	Mollusca	Gastropoda	26595	25338	1257	95.3	4.7	10935	9.8	260	1027	3.9
Biomphalaria glabrata	MolluscDB	BB02	Mollusca	Gastropoda	25550	23921	1629	93.6	6.4	10957	9.8	188	698	2.7
Branchiostoma lanceolatum	NCBI Genome	GCA_900088365.1	Chordata	-	35955	31607	4348	87.9	12.1	10612	9.5	1165	5855	16.3
Bulinus truncatus	NCBI Genome	GCA_021962125.1	Mollusca	Gastropoda	26279	24237	2042	92.2	7.8	10886	9.8	160	565	2.2
Caenorhabditis elegans	NCBI Genome	GCA_000002985.3	Nematoda	-	31768	28327	3441	89.2	10.8	8005	7.2	2860	13134	41.3
Candidula unifasciata	NCBI Genome	GCA_905116865.2	Mollusca	Gastropoda	22464	20495	1969	91.2	8.8	9472	8.5	58	217	1
Capitella teleta	NCBI Genome	GCA_000328365.1	Annelida	-	32175	29078	3097	90.4	9.6	10504	9.4	934	5415	16.8
Ceratosoma tenue	Sequence Read Archive	SRR12422333	Mollusca	Gastropoda	37227	33749	3478	90.7	9.3	10879	9.7	1097	3285	8.8
Chlamys farreri	MolluscDB	v1.0	Mollusca	Bivalvia	28602	24824	3778	86.8	13.2	11898	10.7	165	442	1.5
Chromodoris westraliensis	Sequence Read Archive	SRR12422336	Mollusca	Gastropoda	56456	52170	4286	92.4	7.6	13407	12	1704	5617	9.9
Chrysomallon squamiferum	NCBI Genome	GCA_012295275.1	Mollusca	Gastropoda	21469	19164	2305	89.3	10.7	10282	9.2	177	584	2.7
Crassostrea gigas	MolluscDB	oyster_v9	Mollusca	Bivalvia	28027	26621	1406	95	5	12594	11.3	125	373	1.3
Danio rerio	NCBI Genome	GCA_000002035.4	Chordata	-	52089	50917	1172	97.8	2.2	10464	9.4	1242	6779	13
Drosophila melanogaster	NCBI Genome	GCA_000001215.4	Arthropoda	-	30719	29161	1558	94.9	5.1	7989	7.2	2076	7256	23.6
Elysia chlorotica	MolluscDB	v2.0	Mollusca	Gastropoda	24980	21202	3778	84.9	15.1	11612	10.4	101	271	1.1
Elysia marginata	NCBI Genome	GCA_019649035.1	Mollusca	Gastropoda	70752	45050	25702	63.7	36.3	14305	12.8	988	5568	7.9
Eubranchus rustyus	Sequence Read Archive	SRR3726692	Mollusca	Gastropoda	27265	25128	2137	92.2	7.8	9489	8.5	561	1935	7.1
Favorinus auritulus	Sequence Read Archive	SRR1950950	Mollusca	Gastropoda	30132	27396	2736	90.9	9.1	10256	9.2	670	2217	7.4
Gadila tolmiei	Sequence Read Archive	SRR331897	Mollusca	Scaphopoda	92587	79261	13326	85.6	14.4	15272	13.7	4254	18189	19.6
Gigantopelta aegis	NCBI Genome	GCA_016097555.1	Mollusca	Gastropoda	21438	20697	741	96.5	3.5	9443	8.5	133	741	3.5
Gymnomenia pellucida	Sequence Read Archive	SRR5110524	Mollusca	Solenogastres	67904	62273	5631	91.7	8.3	12846	11.5	3272	14212	20.9
Haliotis discus hannai	MolluscDB	v1.0	Mollusca	Gastropoda	29449	26081	3368	88.6	11.4	9405	8.4	1531	4741	16.1
Hancockia uncinata	Sequence Read Archive	SRR3726694	Mollusca	Gastropoda	32344	28610	3734	88.5	11.5	10680	9.6	992	3287	10.2
Hanleya hanleyi	BioProject	PRJNA813951	Mollusca	Polyplacophora	69284	58201	11083	84	16	15026	13.5	2516	11563	16.7
Helobdella robusta	NCBI Genome	GCA_000326865.1	Annelida	-	23432	19334	4098	82.5	17.5	7373	6.6	438	3109	13.3
Hermissenda opalescens	Sequence Read Archive	SRR1950939	Mollusca	Gastropoda	26652	25062	1590	94	6	9148	8.2	461	1482	5.6
Laevipilina hyalina	Sequence Read Archive	SRR1505115	Mollusca	Monoplacophora	82298	77345	4953	94	6	15480	13.9	3863	12932	15.7
Lottia gigantea	NCBI Genome	GCA_000327385.1	Mollusca	Gastropoda	23818	20893	2925	87.7	12.3	9979	8.9	321	1786	7.5
Magallana hongkongensis	MolluscDB	v1.0	Mollusca	Bivalvia	45867	42753	3114	93.2	6.8	14606	13.1	1024	3450	7.5
Mus musculus	NCBI Genome	GCA_000001635.9	Chordata	-	67172	65096	2076	96.9	3.1	11767	10.5	2452	14507	21.6
Mytilus coruscus	MolluscDB	MCOR1.1	Mollusca	Bivalvia	72541	67761	4780	93.4	6.6	16360	14.7	2878	16292	22.5
Nematostella vectensis	NCBI Genome	GCF_000209225.1	Cnidaria	-	24773	20905	3868	84.4	15.6	9134	8.2	350	1236	5
Octopus bimaculoides	NCBI Genome	GCA_001194135.1	Mollusca	Cephalopoda	33609	21371	12238	63.6	36.4	9535	8.5	284	1478	4.4
Patinopecten yessoensis	NCBI Genome	GCA_002113885.2	Mollusca	Bivalvia	24738	21366	3372	86.4	13.6	11402	10.2	64	172	0.7
Physella acuta	NCBI RefSeq	GCF_028476545.1	Mollusca	Gastropoda	41298	39760	1538	96.3	3.7	10865	9.7	692	3731	9
Pinctada fucata	MolluscDB	v2.0	Mollusca	Bivalvia	31477	29765	1712	94.6	5.4	11354	10.2	621	2488	7.9
Plakobranchus ocellatus	NCBI Genome	GCA_019648995.1	Mollusca	Gastropoda	77230	55236	21994	71.5	28.5	14462	13	1784	11561	15
Pomacea canaliculata	MolluscDB	v1.0	Mollusca	Gastropoda	21533	17855	3678	82.9	17.1	9146	8.2	233	1070	5
Prodoris clavigera	Sequence Read Archive	SRR1505104	Mollusca	Gastropoda	39147	33805	5342	86.4	13.6	10578	9.5	1500	4717	12
Saccostrea glomerata	MolluscDB	v1.0	Mollusca	Bivalvia	29738	29571	167	99.4	0.6	11599	10.4	138	609	2
Scapharca broughtonii	MolluscDB	v1.0	Mollusca	Bivalvia	24045	22312	1733	92.8	7.2	10401	9.3	346	1078	4.5
Scutopus ventrolineatus	MolluscDB	v1.0	Mollusca	Caudofoveata	43721	40260	3461	92.1	7.9	10137	9.1	1591	6911	15.8
Scyllaea fulva	Sequence Read Archive	SRR3726701	Mollusca	Gastropoda	38466	32628	5838	84.8	15.2	15198	13.6	674	1954	5.1
Sinonovacula constricta	MolluscDB	v1.0	Mollusca	Bivalvia	26273	21071	5202	80.2	19.8	9474	8.5	278	883	3.4
Strongylocentrotus purpuratus	NCBI Genome	GCF_000002235.5	Echinodermata	-	28842	27479	1363	95.3	4.7	8880	8	528	3206	11.1
Tritonia festiva	Sequence Read Archive	SRR1950941	Mollusca	Gastropoda	17606	16498	1108	93.7	6.3	6461	5.8	395	1145	6.5
Tritonia hamnerorum	Sequence Read Archive	SRR4190242	Mollusca	Gastropoda	71271	53436	17835	75	25	19724	17.7	2339	7081	9.9
Unidentia sp	Sequence Read Archive	SRR3726696	Mollusca	Gastropoda	26561	24529	2032	92.3	7.7	9845	8.8	501	1652	6.2
Verconia verconis	Sequence Read Archive	SRR12422344	Mollusca	Gastropoda	34308	31626	2682	92.2	7.8	10918	9.8	660	2145	6.3
					37876.7	33593.2	4283.49	89.5614	10.4386	11102	9.95088	1014.95	4442.79	9.91053
					17606	16498	167	63.6	0.6	6461	5.8	58	172	0.7
					92587	79261	25702	99.4	36.4	19724	17.7	4254	18189	41.3
