## supplements version 2 for "A chromosome-level genome for the nudibranch gastropod *Berghia stephanieae* helps parse clade-specific gene expression in novel and conserved phenotypes": Additional_File_6_Table_S4.xlsx

### Sheet: Sheet1
Table S4. Read statistics for short read transcriptome samples for Berghia stephanieae.
SRA Accession	Sample	Tissue	Number of Read Pairs	% of Uniquely Mapped Read Pairs
SRR14337002	Bb7	Brain	3232576	0.5336
SRR14337001	Bb8	Brain	2890629	0.5484
SRR12072207	D1	Distal Ceras	28580383	0.8058
SRR25598596	D2	Distal Ceras	23709907	0.7953
SRR25598597	D4	Distal Ceras	24537004	0.7439
SRR25598598	F1	Foot	29533532	0.7418
SRR12072206	F4	Foot	29761882	0.6684
SRR12072210	OT1	Oral Tentacle	36463722	0.7663
SRR25598600	OT2	Oral Tentacle	31638533	0.7739
SRR25598601	OT3	Oral Tentacle	30142854	0.7346
SRR12072208	P1	Proximal Ceras	28817227	0.7573
SRR25598594	P2	Proximal Ceras	28291793	0.7658
SRR25598595	P3	Proximal Ceras	28539632	0.6845
SRR25598592	R1	Rhinophore	27149368	0.7555
SRR25598593	R2	Rhinophore	24502044	0.7876
SRR12072209	R4	Rhinophore	27181388	0.7638
SRR12072205	TL3	Tail	25974654	0.6616
SRR25598599	TL4	Tail	25330226	0.6939
		Mean	2.53487e+07	0.721222
		SD	8.63965e+06	0.0777465
		Minimum	2890629	0.5336
		Maximum	36463722	0.8058
