## supplements version 2 for "A chromosome-level genome for the nudibranch gastropod *Berghia stephanieae* helps parse clade-specific gene expression in novel and conserved phenotypes": Additional_File_7_Tables_S5-S6.xlsx

### Sheet: Table_S5
Table S5. Number of genes upregulated in each tissue, categorized by assigned clade-specificity of each gene.
	Brain	Rhinophore	Oral Tentacle	Distal Ceras	Proximal Ceras	Foot	Tail	Total
Berghia	623	18	8	31	83	15	17	795
Aeolidina	52	2	1	1	3	1	1	61
Nudibranchia	520	18	14	12	93	13	18	688
Heterobranchia	536	14	12	9	35	13	13	632
Gastropoda	238	2	4	3	13	4	6	270
Mollusca	593	2	3	16	62	26	24	726
Other	12648	91	52	116	389	133	90	13519
Total	15210	147	94	188	678	205	169	16691

### Sheet: Table_S6
Table S6. Percentage of genes upregulated in each tissue, categorized by assigned clade-specificity of each gene.
	Brain	Rhinophore	Oral Tentacle	Distal Ceras	Proximal Ceras	Foot	Tail
Berghia	0.0409599	0.122449	0.0851064	0.164894	0.122419	0.0731707	0.100592
Aeolidina	0.0034188	0.0136054	0.0106383	0.00531915	0.00442478	0.00487805	0.00591716
Nudibranchia	0.034188	0.122449	0.148936	0.0638298	0.137168	0.0634146	0.106509
Heterobranchia	0.03524	0.0952381	0.12766	0.0478723	0.0516224	0.0634146	0.0769231
Gastropoda	0.0156476	0.0136054	0.0425532	0.0159575	0.019174	0.0195122	0.035503
Mollusca	0.0389875	0.0136054	0.0319149	0.0851064	0.0914454	0.126829	0.142012
Other	0.831558	0.619048	0.553191	0.617021	0.573746	0.64878	0.532544
