## supplements version 2 for "A chromosome-level genome for the nudibranch gastropod *Berghia stephanieae* helps parse clade-specific gene expression in novel and conserved phenotypes": Additional_File_8_TableS7-S8.xlsx

### Sheet: Table_S7
Table S7. Number of genes uniquely upregulated in each tissue, categorized by assigned clade-specificity of each gene.
	Brain	Rhinophore	Oral Tentacle	Distal Ceras	Proximal Ceras	Foot	Tail	Total
Berghia	570	7	1	8	35	7	0	628
Aeolidina	48	1	0	1	1	0	0	51
Nudibranchia	444	5	0	2	34	3	0	488
Heterobranchia	483	1	1	2	14	2	0	503
Gastropoda	224	0	1	1	8	1	0	235
Mollusca	530	2	2	2	15	6	2	559
Other	12223	11	2	27	122	61	2	12448
Total	14522	27	7	43	229	80	4

### Sheet: Table_S8
Table S8. Percentage of genes uniquely upregulated in each tissue, categorized by assigned clade-specificity of each gene.
	Brain	Rhinophore	Oral.Tentacle	Distal.Ceras	Proximal.Ceras	Foot	Tail
Berghia	0.0392508	0.259259	0.142857	0.186047	0.152838	0.0875	0
Aeolidina	0.00330533	0.037037	0	0.0232558	0.00436681	0	0
Nudibranchia	0.0305743	0.185185	0	0.0465116	0.148472	0.0375	0
Heterobranchia	0.0332599	0.037037	0.142857	0.0465116	0.0611354	0.025	0
Gastropoda	0.0154249	0	0.142857	0.0232558	0.0349345	0.0125	0
Mollusca	0.0364963	0.0740741	0.285714	0.0465116	0.0655022	0.075	0.5
Other	0.841688	0.407407	0.285714	0.627907	0.532751	0.7625	0.5
