## supplements version 2 for "A chromosome-level genome for the nudibranch gastropod *Berghia stephanieae* helps parse clade-specific gene expression in novel and conserved phenotypes": Additional_File_9_Table_S9.xlsx

### Sheet: Table_S7
Table S9. Number and proportion of upregulated genes in each tissue that were classified as annotated, unannotated, or uncharacterized.
Tissue	Annotation	n	freq
brain	annotated	11914	0.7833
brain	unannotated	2592	0.170414
brain	uncharacterized	704	0.0462853
distal ceras	annotated	121	0.643617
distal ceras	unannotated	55	0.292553
distal ceras	uncharacterized	12	0.0638298
foot	annotated	127	0.619512
foot	unannotated	68	0.331707
foot	uncharacterized	10	0.0487805
oral tentacle	annotated	63	0.670213
oral tentacle	unannotated	29	0.308511
oral tentacle	uncharacterized	2	0.0212766
proximal ceras	annotated	432	0.637168
proximal ceras	unannotated	199	0.29351
proximal ceras	uncharacterized	47	0.0693215
rhinophore	annotated	96	0.653061
rhinophore	unannotated	45	0.306122
rhinophore	uncharacterized	6	0.0408163
tail	annotated	93	0.550296
tail	unannotated	63	0.372781
tail	uncharacterized	13	0.0769231
