## supplements version 2 for "A chromosome-level genome for the nudibranch gastropod *Berghia stephanieae* helps parse clade-specific gene expression in novel and conserved phenotypes": Additional_File_10_Tables_S10-S16.xlsx

### Sheet: Table_S10_brain
Table S10. GO term enrichment results for genes upregulated in the brain.
category	over_represented_pvalue	under_represented_pvalue	numDEInCat	numInCat	term	ontology
GO:0003676	0.000999001	1	237	314	nucleic acid binding	MF
GO:0004386	0.000999001	1	29	29	helicase activity	MF
GO:0004672	0.000999001	1	283	327	protein kinase activity	MF
GO:0004842	0.000999001	1	29	29	ubiquitin-protein transferase activity	MF
GO:0005085	0.000999001	1	51	56	guanyl-nucleotide exchange factor activity	MF
GO:0005515	0.000999001	1	1099	1349	protein binding	MF
GO:0005524	0.000999001	1	623	735	ATP binding	MF
GO:0005634	0.000999001	1	106	121	nucleus	CC
GO:0006468	0.000999001	1	285	332	protein phosphorylation	BP
GO:0007018	0.000999001	1	60	65	microtubule-based movement	BP
GO:0007165	0.000999001	1	108	122	signal transduction	BP
GO:0008017	0.000999001	1	51	53	microtubule binding	MF
GO:0008270	0.000999001	1	172	221	zinc ion binding	MF
GO:0016020	0.000999001	1	499	663	membrane	CC
GO:0022857	0.000999001	1	312	422	transmembrane transporter activity	MF
GO:0055085	0.000999001	1	499	649	transmembrane transport	BP
GO:0070615	0.000999001	1	23	23	nucleosome-dependent ATPase activity	MF
GO:0140359	0.000999001	1	71	80	NA	NA
GO:0006629	0.001998	1	33	36	lipid metabolic process	BP
GO:0016757	0.001998	1	32	36	transferase activity, transferring glycosyl groups	MF
GO:0035556	0.002997	1	82	95	intracellular signal transduction	BP
GO:1990939	0.002997	1	39	41	ATP-dependent microtubule motor activity	MF
GO:0006464	0.003996	1	18	18	cellular protein modification process	BP
GO:0006886	0.003996	0.999001	47	57	intracellular protein transport	BP
GO:0016787	0.003996	0.999001	85	108	hydrolase activity	MF
GO:0015276	0.00599401	0.998002	25	26	ligand-gated ion channel activity	MF
GO:0003953	0.00699301	0.998002	25	29	NAD+ nucleosidase activity	MF
GO:0016579	0.00799201	0.997003	37	43	protein deubiquitination	BP
GO:0006351	0.00899101	1	31	37	transcription, DNA-templated	BP
GO:0007156	0.010989	0.996004	51	60	homophilic cell adhesion via plasma membrane adhesion molecules	BP
GO:0048038	0.010989	1	10	10	quinone binding	MF
GO:0004725	0.011988	0.995005	30	34	protein tyrosine phosphatase activity	MF
GO:0016491	0.011988	0.994006	166	229	oxidoreductase activity	MF
GO:0006506	0.012987	0.999001	13	15	GPI anchor biosynthetic process	BP
GO:0004114	0.013986	1	15	15	3',5'-cyclic-nucleotide phosphodiesterase activity	MF
GO:0006470	0.013986	0.995005	29	33	protein dephosphorylation	BP
GO:0003950	0.014985	0.997003	16	17	NAD+ ADP-ribosyltransferase activity	MF
GO:0004843	0.014985	0.998002	40	47	thiol-dependent ubiquitin-specific protease activity	MF
GO:0015074	0.014985	1	10	10	DNA integration	BP
GO:0005737	0.015984	0.994006	43	53	cytoplasm	CC
GO:0008131	0.015984	1	9	9	primary amine oxidase activity	MF
GO:0009308	0.015984	1	9	9	amine metabolic process	BP
GO:0005272	0.018981	0.993007	30	36	sodium channel activity	MF
GO:0035091	0.018981	0.994006	25	28	phosphatidylinositol binding	MF
GO:0004970	0.01998	0.995005	20	21	ionotropic glutamate receptor activity	MF
GO:0005643	0.020979	1	10	10	nuclear pore	CC
GO:0016627	0.020979	0.996004	20	22	oxidoreductase activity, acting on the CH-CH group of donors	MF
GO:0016705	0.020979	0.989011	61	82	oxidoreductase activity, acting on paired donors, with incorporation or reduction of molecular oxygen	MF
GO:0004571	0.022977	1	7	7	mannosyl-oligosaccharide 1,2-alpha-mannosidase activity	MF
GO:0006814	0.023976	0.989011	32	39	sodium ion transport	BP
GO:0043039	0.024975	1	10	10	tRNA aminoacylation	BP
GO:0016791	0.027972	0.989011	26	31	phosphatase activity	MF
GO:0018024	0.030969	1	9	9	histone-lysine N-methyltransferase activity	MF
GO:0016746	0.031968	0.993007	15	17	transferase activity, transferring acyl groups	MF
GO:0004497	0.035964	0.98002	75	102	monooxygenase activity	MF
GO:0016043	0.035964	1	8	8	cellular component organization	BP
GO:0006260	0.036963	0.992008	19	22	DNA replication	BP
GO:0006888	0.036963	1	7	7	ER to Golgi vesicle-mediated transport	BP
GO:0019001	0.036963	1	11	11	guanyl nucleotide binding	MF
GO:0031683	0.036963	1	11	11	G-protein beta/gamma-subunit complex binding	MF
GO:0008289	0.037962	0.991009	18	20	lipid binding	MF
GO:0016740	0.03996	0.996004	9	10	transferase activity	MF
GO:0006352	0.041958	1	8	8	DNA-templated transcription, initiation	BP
GO:0097573	0.042957	0.995005	9	10	glutathione oxidoreductase activity	MF
GO:0004198	0.048951	0.993007	15	16	calcium-dependent cysteine-type endopeptidase activity	MF
GO:0008168	0.048951	0.985015	40	52	methyltransferase activity	MF
GO:0016616	0.048951	0.982018	23	28	oxidoreductase activity, acting on the CH-OH group of donors, NAD or NADP as acceptor	MF

### Sheet: Table_S11_rhinophore
Table S11. GO term enrichment results for genes upregulated in the rhinophores.
category	over_represented_pvalue	under_represented_pvalue	numDEInCat	numInCat	term	ontology
GO:0004867	0.000999001	1	3	38	serine-type endopeptidase inhibitor activity	MF
GO:0004930	0.000999001	1	12	295	G protein-coupled receptor activity	MF
GO:0005272	0.000999001	1	11	36	sodium channel activity	MF
GO:0006814	0.000999001	1	11	39	sodium ion transport	BP
GO:0007186	0.000999001	1	12	309	G protein-coupled receptor signaling pathway	BP
GO:0008146	0.000999001	1	9	91	sulfotransferase activity	MF
GO:0008528	0.000999001	1	11	41	G protein-coupled peptide receptor activity	MF
GO:0016020	0.000999001	1	16	663	membrane	CC
GO:0016021	0.000999001	1	21	1083	integral component of membrane	CC

### Sheet: Table_S12_oraltentacle
Table S12. GO term enrichment results for genes upregulated in the oral tentacles.
category	over_represented_pvalue	under_represented_pvalue	numDEInCat	numInCat	term	ontology
GO:0004930	0.000999001	1	10	295	G protein-coupled receptor activity	MF
GO:0005272	0.000999001	1	8	36	sodium channel activity	MF
GO:0006814	0.000999001	1	8	39	sodium ion transport	BP
GO:0007186	0.000999001	1	10	309	G protein-coupled receptor signaling pathway	BP
GO:0008528	0.000999001	1	9	41	G protein-coupled peptide receptor activity	MF
GO:0016020	0.000999001	1	10	663	membrane	CC
GO:0016021	0.000999001	1	13	1083	integral component of membrane	CC
GO:0008234	0.00599401	0.999001	2	29	cysteine-type peptidase activity	MF
GO:0007166	0.021978	1	1	8	cell surface receptor signaling pathway	BP
GO:0004415	0.023976	1	1	5	hyalurononglucosaminidase activity	MF

### Sheet: Table_S13_distalceras
Table S13. GO term enrichment results for genes upregulated in the distal ceras.
category	over_represented_pvalue	under_represented_pvalue	numDEInCat	numInCat	term	ontology
GO:0016772	0.000999001	1	2	7	transferase activity, transferring phosphorus-containing groups	MF
GO:0016791	0.000999001	1	4	31	phosphatase activity	MF
GO:0005509	0.001998	1	8	271	calcium ion binding	MF
GO:0005576	0.002997	1	5	128	extracellular region	CC
GO:0022857	0.00599401	1	9	422	transmembrane transporter activity	MF
GO:0055085	0.00799201	0.998002	11	649	transmembrane transport	BP
GO:0005185	0.00899101	1	1	1	neurohypophyseal hormone activity	MF
GO:0008745	0.00999001	1	1	1	N-acetylmuramoyl-L-alanine amidase activity	MF
GO:0009253	0.00999001	1	1	1	peptidoglycan catabolic process	BP
GO:0016301	0.015984	0.999001	2	23	kinase activity	MF
GO:0004357	0.020979	1	1	3	glutamate-cysteine ligase activity	MF
GO:0006750	0.026973	1	1	4	glutathione biosynthetic process	BP
GO:0006644	0.028971	1	1	3	phospholipid metabolic process	BP
GO:0050482	0.028971	1	1	3	arachidonic acid secretion	BP
GO:0004623	0.034965	1	1	4	phospholipase A2 activity	MF
GO:0016021	0.036963	0.98002	14	1083	integral component of membrane	CC
GO:0016787	0.042957	0.996004	3	108	hydrolase activity	MF

### Sheet: Table_S14_proximalceras
Table S14. GO term enrichment results for genes upregulated in the proximal ceras.
category	over_represented_pvalue	under_represented_pvalue	numDEInCat	numInCat	term	ontology
GO:0004222	0.000999001	1	13	127	metalloendopeptidase activity	MF
GO:0004553	0.000999001	1	7	52	hydrolase activity, hydrolyzing O-glycosyl compounds	MF
GO:0004867	0.000999001	1	8	38	serine-type endopeptidase inhibitor activity	MF
GO:0005319	0.000999001	1	5	16	lipid transporter activity	MF
GO:0006508	0.000999001	1	26	302	proteolysis	BP
GO:0006869	0.000999001	1	5	16	lipid transport	BP
GO:0007160	0.000999001	1	4	15	cell-matrix adhesion	BP
GO:0008199	0.000999001	1	4	6	ferric iron binding	MF
GO:0008234	0.000999001	1	6	29	cysteine-type peptidase activity	MF
GO:0022857	0.000999001	1	28	422	transmembrane transporter activity	MF
None	0.000999001	1	428	13841	NA	NA
GO:0005840	0.001998	1	9	88	ribosome	CC
GO:0004806	0.002997	0.999001	4	20	triglyceride lipase activity	MF
GO:0006412	0.002997	1	9	91	translation	BP
GO:0016715	0.002997	1	4	18	oxidoreductase activity, acting on paired donors, with incorporation or reduction of molecular oxygen, reduced ascorbate as one donor, and incorporation of one atom of oxygen	MF
GO:0016787	0.002997	1	9	108	hydrolase activity	MF
GO:0055085	0.002997	0.999001	31	649	transmembrane transport	BP
GO:0003735	0.003996	1	9	95	structural constituent of ribosome	MF
GO:0016020	0.003996	0.998002	32	663	membrane	CC
GO:0030246	0.00699301	0.999001	3	13	carbohydrate binding	MF
GO:0005507	0.012987	0.998002	4	37	copper ion binding	MF
GO:0005615	0.017982	0.996004	3	20	extracellular space	CC
GO:0004869	0.021978	0.998002	2	8	cysteine-type endopeptidase inhibitor activity	MF
GO:0008745	0.023976	1	1	1	N-acetylmuramoyl-L-alanine amidase activity	MF
GO:0009253	0.023976	1	1	1	peptidoglycan catabolic process	BP
GO:0019843	0.028971	0.998002	2	10	rRNA binding	MF
GO:0006952	0.032967	1	1	1	defense response	BP
GO:0004252	0.040959	0.985015	5	68	serine-type endopeptidase activity	MF
GO:0005975	0.045954	0.982018	8	134	carbohydrate metabolic process	BP
GO:0004531	0.047952	0.999001	1	2	deoxyribonuclease II activity	MF

### Sheet: Table_S15_foot
Table S15. GO term enrichment results for genes upregulated in the foot.
category	over_represented_pvalue	under_represented_pvalue	numDEInCat	numInCat	term	ontology
GO:0000413	0.000999001	1	3	17	protein peptidyl-prolyl isomerization	BP
GO:0003755	0.000999001	1	3	29	peptidyl-prolyl cis-trans isomerase activity	MF
GO:0005509	0.000999001	1	10	271	calcium ion binding	MF
GO:0005615	0.000999001	1	3	20	extracellular space	CC
GO:0042981	0.000999001	1	3	24	regulation of apoptotic process	BP
GO:0070836	0.001998	1	2	7	caveola assembly	BP
GO:0018149	0.003996	1	2	8	peptide cross-linking	BP
GO:0004866	0.012987	1	2	16	endopeptidase inhibitor activity	MF
GO:0045901	0.012987	1	1	2	positive regulation of translational elongation	BP
GO:0045905	0.012987	1	1	2	positive regulation of translational termination	BP
GO:0003714	0.015984	1	1	3	transcription corepressor activity	MF
GO:0032981	0.01998	1	1	2	mitochondrial respiratory chain complex I assembly	BP
GO:0005740	0.021978	1	1	3	mitochondrial envelope	CC
GO:0007017	0.024975	1	1	3	microtubule-based process	BP
GO:0001534	0.025974	1	1	3	radial spoke	CC
GO:0043022	0.025974	1	1	4	ribosome binding	MF
GO:0060294	0.025974	1	1	3	cilium movement involved in cell motility	BP
GO:0003785	0.027972	1	1	3	actin monomer binding	MF
GO:0007015	0.027972	1	1	3	actin filament organization	BP
GO:0006123	0.028971	0.999001	1	4	mitochondrial electron transport, cytochrome c to oxygen	BP
GO:0004415	0.033966	1	1	5	hyalurononglucosaminidase activity	MF
GO:0003953	0.034965	1	2	29	NAD+ nucleosidase activity	MF
GO:0003810	0.041958	0.999001	1	4	protein-glutamine gamma-glutamyltransferase activity	MF
GO:0003746	0.042957	0.999001	1	6	translation elongation factor activity	MF
GO:0005840	0.044955	0.995005	3	88	ribosome	CC
GO:0006412	0.046953	0.993007	3	91	translation	BP
GO:0004064	0.047952	1	1	5	arylesterase activity	MF

### Sheet: Table_S16_tail
Table S16. GO term enrichment results for genes upregulated in the tail.
category	over_represented_pvalue	under_represented_pvalue	numDEInCat	numInCat	term	ontology
GO:0000413	0.000999001	1	3	17	protein peptidyl-prolyl isomerization	BP
GO:0005615	0.000999001	1	3	20	extracellular space	CC
None	0.000999001	1	121	13841	NA	NA
GO:0007156	0.001998	1	4	60	homophilic cell adhesion via plasma membrane adhesion molecules	BP
GO:0018149	0.002997	1	2	8	peptide cross-linking	BP
GO:0003755	0.003996	1	3	29	peptidyl-prolyl cis-trans isomerase activity	MF
GO:0004866	0.00799201	1	2	16	endopeptidase inhibitor activity	MF
GO:0004222	0.017982	0.996004	4	127	metalloendopeptidase activity	MF
GO:0004415	0.028971	0.999001	1	5	hyalurononglucosaminidase activity	MF
GO:0003810	0.031968	0.999001	1	4	protein-glutamine gamma-glutamyltransferase activity	MF
GO:0005509	0.031968	0.989011	5	271	calcium ion binding	MF
GO:0070836	0.037962	0.999001	1	7	caveola assembly	BP
